# Regulatory networks driving expression of genes critical for glioblastoma are controlled by the transcription factor c-Jun and the pre-existing epigenetic modifications

**DOI:** 10.1101/2022.07.18.500476

**Authors:** Adria-Jaume Roura, Paulina Szadkowska, Katarzyna Poleszak, Michal J. Dabrowski, Aleksandra Ellert-Miklaszewska, Kamil Wojnicki, Iwona A. Ciechomska, Karolina Stepniak, Bozena Kaminska, Bartosz Wojtas

## Abstract

**Background:** Glioblastoma (GBM, WHO grade IV) is an aggressive, primary brain tumor. Despite gross surgery and forceful radio- and chemotherapy, survival of GBM patients did not improve over decades. Several studies reported transcription deregulation in GBMs but regulatory mechanisms driving overexpression of GBM-specific genes remain largely unknown. Transcription in open chromatin regions is directed by transcription factors (TFs) that bind to specific motifs, recruit co-activators/repressors and the transcriptional machinery. Identification of GBM-related TFs-gene regulatory networks may reveal new and targetable mechanisms of gliomagenesis.

**Results:** We predicted TFs-regulated networks in GBMs *in silico* and intersected them with putative TF binding sites identified in the accessible chromatin in human glioma cells and GBM patient samples. The Cancer Genome Atlas and Glioma Atlas datasets (DNA methylation, H3K27 acetylation, transcriptomic profiles) were explored to elucidate TFs-gene regulatory networks and effects of the epigenetic background. In contrast to the majority of tumors, c-Jun expression was higher in GBMs than in normal brain and c-Jun binding sites were found in multiple genes overexpressed in GBMs such as *VIM, FOSL2* or *UPP1*. Binding of c-Jun to the *VIM* gene promoter is stronger in GBM cells than in cells derived from benign glioma as evidenced by gel shift and supershift assays. Regulatory regions of a majority of the c-Jun targets have distinct DNA methylation in GBMs suggesting the contribution of DNA methylation to the c-Jun-dependent regulation.

**Conclusions:** We identified distinct TFs-gene networks in GBMs compared to benign gliomas, a predominant role of c-Jun in controlling genes driving gliomagenesis and a modulatory role of DNA methylation.
