## Additional_file_1 for "Regulatory networks driving expression of genes critical for glioblastoma are controlled by the transcription factor c-Jun and the pre-existing epigenetic modifications"

### Sheet: Table S1
Table S1: JUN bound instances prediction in glioma enhancers. BMO scores correspond to the -log10 adjusted p-value of a motif to be bound in specific open-chromatin region.
chr	start	end	TF model	BMO score LN18	BMO score LN229
chr1	19011183	19011193	JUN_0_A	1.9047	1.40476
chr1	205284858	205284868	JUN_0_A	1.9047	2.82949
chr1	209747897	209747907	JUN_0_A	1.9047	1.53174
chr1	223726881	223726891	JUN_0_A	1.64657	1.77784
chr1	230104846	230104856	JUN_0_A	2.78722	3.18193
chr1	244274002	244274012	JUN_0_A	2.03331	2.02633
chr1	31701225	31701235	JUN_0_A	1.38735	2.61179
chr1	3313298	3313308	JUN_0_A	1.38735	4.25034
chr1	36373958	36373968	JUN_0_A	1.9047	3.71355
chr1	37471873	37471883	JUN_0_A	2.03331	2.15326
chr1	39192312	39192322	JUN_0_A	2.78722	3.71355
chr1	68384507	68384517	JUN_0_A	4.94414	1.53174
chr1	88327824	88327834	JUN_0_A	1.76909	3.71355
chr10	116947298	116947308	JUN_0_A	4.15837	2.65116
chr10	116947319	116947329	JUN_0_A	4.02764	2.89938
chr10	6275483	6275493	JUN_0_A	1.38735	2.02633
chr11	120548105	120548115	JUN_0_A	1.76909	2.15326
chr11	129143526	129143536	JUN_0_A	4.69105	3.39436
chr11	20112392	20112402	JUN_0_A	3.52744	3.39436
chr11	6357388	6357398	JUN_0_A	1.64657	2.15326
chr11	9364528	9364538	JUN_0_A	2.03331	2.50198
chr12	20212883	20212893	JUN_0_A	2.16898	5.26177
chr12	75978050	75978060	JUN_0_A	3.52744	2.26973
chr14	76918968	76918978	JUN_0_A	2.6677	1.89878
chr15	87477930	87477940	JUN_0_A	1.51628	1.6541
chr16	23423619	23423629	JUN_0_A	1.51628	1.89878
chr16	48123282	48123292	JUN_0_A	5.19643	3.62448
chr16	48123305	48123315	JUN_0_A	5.19643	3.93152
chr16	9047972	9047982	JUN_0_A	3.10154	4.18857
chr16	9048017	9048027	JUN_0_A	2.80066	3.50478
chr17	16286484	16286494	JUN_0_A	1.38735	1.40476
chr17	44138372	44138382	JUN_0_A	2.03331	2.02633
chr17	78862177	78862187	JUN_0_A	2.16898	4.63309
chr17	78862427	78862437	JUN_0_A	1.64657	4.94073
chr17	80833259	80833269	JUN_0_A	2.03331	4.36349
chr17	82217823	82217833	JUN_0_A	1.38735	1.6541
chr18	9017284	9017294	JUN_0_A	3.18185	3.05996
chr19	2169036	2169046	JUN_0_A	1.51628	1.77784
chr2	11830409	11830419	JUN_0_A	2.29711	3.71355
chr2	12177165	12177175	JUN_0_A	1.9047	2.39314
chr2	200406052	200406062	JUN_0_A	2.29711	2.39314
chr2	205025261	205025271	JUN_0_A	1.38735	2.15326
chr2	20579473	20579483	JUN_0_A	2.78722	7.43616
chr2	223613229	223613239	JUN_0_A	2.29711	2.15326
chr2	233974672	233974682	JUN_0_A	1.9047	2.93705
chr2	64831516	64831526	JUN_0_A	3.66239	2.93705
chr2	84920038	84920048	JUN_0_A	1.9047	3.18193
chr20	19993346	19993356	JUN_0_A	2.16898	2.50198
chr20	25237968	25237978	JUN_0_A	2.41922	6.26316
chr20	51366407	51366417	JUN_0_A	2.6677	3.28211
chr20	51750327	51750337	JUN_0_A	3.52744	1.77784
chr21	45364146	45364156	JUN_0_A	1.9047	1.89878
chr21	45364276	45364286	JUN_0_A	1.38735	2.61179
chr22	32532670	32532680	JUN_0_A	1.38735	2.71574
chr22	49970917	49970924	JUN_0_A	2.1568	2.52921
chr22	49970968	49970978	JUN_0_A	2.6677	3.62448
chr3	109685488	109685488	JUN_0_A	1.64657	2.26973
chr3	11096707	11096717	JUN_0_A	3.41566	3.28211
chr3	15269525	15269535	JUN_0_A	1.38735	1.6541
chr3	197394709	197394719	JUN_0_A	1.38735	1.77784
chr3	19889495	19889505	JUN_0_A	6.19141	5.73797
chr3	27534176	27534186	JUN_0_A	4.87622	2.50198
chr3	42080753	42080763	JUN_0_A	1.9047	2.02633
chr4	121711767	121711777	JUN_0_A	3.52744	2.26973
chr4	128387189	128387199	JUN_0_A	2.03331	2.61179
chr4	145808464	145808474	JUN_0_A	3.49962	1.62532
chr4	145808514	145808524	JUN_0_A	3.49962	1.62532
chr4	25173682	25173692	JUN_0_A	1.64657	2.39314
chr5	139696965	139696975	JUN_0_A	1.38735	1.77784
chr5	154682983	154682993	JUN_0_A	1.51628	2.71574
chr5	173764632	173764642	JUN_0_A	1.9047	3.28211
chr5	42950825	42950835	JUN_0_A	3.28811	1.6541
chr5	77893700	77893710	JUN_0_A	1.76909	1.89878
chr6	10316456	10316466	JUN_0_A	3.91691	3.62448
chr6	129501546	129501556	JUN_0_A	1.76909	1.40476
chr6	4358755	4358765	JUN_0_A	3.18185	3.62448
chr6	52517739	52517749	JUN_0_A	2.03331	2.15326
chr6	90479417	90479427	JUN_0_A	1.64657	1.89878
chr7	106065101	106065111	JUN_0_A	2.6677	3.62448
chr7	116272213	116272223	JUN_0_A	3.52744	2.26973
chr7	139681013	139681023	JUN_0_A	2.03331	2.82949
chr7	151754387	151754397	JUN_0_A	4.79003	6.18128
chr7	2758046	2758056	JUN_0_A	2.1568	4.38246
chr7	2758077	2758087	JUN_0_A	2.00349	4.61049
chr7	35003857	35003867	JUN_0_A	2.78722	5.46211
chr7	37032162	37032172	JUN_0_A	2.29711	4.63309
chr7	47253768	47253778	JUN_0_A	1.76909	2.71574
chr7	76291698	76291708	JUN_0_A	2.29711	1.6541
chr8	110894561	110894571	JUN_0_A	5.1708	3.39436
chr8	129984484	129984494	JUN_0_A	1.9047	1.53174
chr8	131856985	131856995	JUN_0_A	4.69105	4.73745
chr9	96339884	96339894	JUN_0_A	1.39556	2.27843
chrX	103152371	103152381	JUN_0_A	2.54482	3.16794
chrX	103152434	103152442	JUN_0_A	1.85172	2.27843

### Sheet: Table S2
Table S2: TF binding probabilities in glioma enhancers using the hypergeometric test. Obtained p-values are corrected using the Benjamini-Hochberg method.
TF model	Occurrences in enhancers	Occurrences in the genome	Hypergeometric test (p-value)	Hypergeometric test (adj. p-value)
FOSL1_0_A	128	597	1.20723e-42	7.58142e-40
FOSL2_0_A	137	726	4.86818e-39	1.52861e-36
JUNB_0_A	115	544	7.50317e-38	1.57066e-35
JUND_0_A	123	623	3.12176e-37	4.90116e-35
FOS_0_A	119	626	1.9905e-34	2.50007e-32
BACH2_0_A	67	273	1.21946e-26	1.27636e-24
JUN_0_A	94	524	1.38731e-25	1.24462e-23
NFE2_0_A	71	344	2.45514e-23	1.92728e-21
BACH1_0_A	87	494	3.08603e-23	2.15336e-21
FOSB_0_A	96	585	3.7038e-23	2.32598e-21
NF2L2_0_A	63	279	4.66643e-23	2.66411e-21
MAFB_0_B	33	147	9.6426e-13	5.04629e-11
ZN554_1_D	48	302	7.42587e-12	3.58726e-10
MAFF_1_B	30	134	1.0909e-11	4.89348e-10
MAFK_0_A	16	41	8.72968e-11	3.65483e-09
MAFK_1_A	39	239	2.919e-10	1.14571e-08
MAFF_0_B	17	56	2.13161e-09	7.8744e-08
NFIA_0_C	36	234	6.92026e-09	2.4144e-07
SOX10_0_B	15	47	8.67493e-09	2.86729e-07
NRL_0_D	36	239	1.22002e-08	3.83085e-07
MAF_0_A	19	81	2.76898e-08	8.28056e-07
SOX9_0_B	20	90	3.21318e-08	9.17217e-07
GCR_0_A	16	64	1.31334e-07	3.58599e-06
NFIC_1_A	25	146	1.61645e-07	4.2297e-06
NFIC_0_A	45	380	3.32432e-07	8.3507e-06
NFIB_0_D	27	189	2.16429e-06	5.2276e-05
BCL6_0_A	21	128	3.10189e-06	7.21477e-05
SOX4_0_B	24	164	5.06744e-06	0.000110867
FEZF1_0_C	21	132	5.11964e-06	0.000110867
NDF1_0_A	16	87	1.017e-05	0.000212892
SOX3_0_B	22	150	1.18536e-05	0.000240131
GCR_1_A	16	97	4.15416e-05	0.000790252
TEAD1_0_A	20	140	4.25137e-05	0.000790252
TEAD2_0_D	22	163	4.40171e-05	0.000790252
ANDR_1_A	13	68	4.40427e-05	0.000790252
NANOG_1_B	13	69	5.16858e-05	0.000898085
FOXO1_0_A	19	131	5.29127e-05	0.000898085
ATF4_0_A	14	81	7.2825e-05	0.00120353
PRDM4_0_D	18	124	8.13106e-05	0.00130931
TWST1_1_A	10	45	8.78213e-05	0.00137879
BARX1_0_D	10	46	0.000106986	0.00163872
ATF2_1_B	17	116	0.000112341	0.00167976
RARA_1_A	15	96	0.000134278	0.00196108
CEBPG_0_B	12	66	0.000142007	0.00202682
ZN708_1_D	15	97	0.000151242	0.00211066
NFAC2_0_B	11	58	0.000180341	0.00246204
NANOG_0_A	10	49	0.000186941	0.00247284
MYB_0_A	23	192	0.000189007	0.00247284
COT1_1_C	26	230	0.000193813	0.00248397
RUNX2_0_A	12	69	0.000219981	0.00276296
FOXO4_0_C	8	33	0.000234081	0.00288241
ZN317_0_C	9	42	0.000263988	0.00318817
IRF5_0_D	13	81	0.000280129	0.00331927
RUNX1_0_A	22	185	0.00028546	0.0033198
PRGR_0_A	8	34	0.00029216	0.00333593
MEF2B_0_A	12	72	0.000331739	0.00372021
NGN2_0_D	14	94	0.000369125	0.00406685
ZIC3_0_B	19	152	0.000383498	0.00415236
SOX2_0_A	20	165	0.000410434	0.00436869
BATF_0_A	15	107	0.000451804	0.0046759
IRF7_0_C	13	85	0.000454188	0.0046759
RUNX3_0_A	21	180	0.000500504	0.00506962
SMAD4_0_B	21	183	0.000622913	0.00620935
FOXC2_0_D	11	68	0.000752297	0.00735614
TEAD4_0_A	14	101	0.000773098	0.00735614
ZN350_0_C	14	101	0.000773098	0.00735614
PPARA_1_B	12	79	0.000789506	0.00740014
FOXK1_0_A	11	70	0.000965168	0.0087791
ETV6_0_D	17	139	0.000969707	0.0087791
TAL1_1_A	13	92	0.000978562	0.0087791
TLX1_0_D	21	190	0.00101338	0.00896339
NR4A1_0_A	13	94	0.00119871	0.0103185
PPARD_0_D	11	72	0.00122547	0.0103185
STA5A_0_A	17	142	0.00123069	0.0103185
COE1_0_A	12	83	0.00123231	0.0103185
RXRB_0_C	16	130	0.00125911	0.0104042
RFX2_0_A	46	551	0.00133585	0.010895
HIC2_0_D	20	182	0.00141265	0.0113737
PEBB_0_C	16	132	0.00148028	0.0117673
ANDR_2_A	14	110	0.00179	0.0138983
HLF_0_C	8	44	0.00179262	0.0138983
ZN121_0_C	57	732	0.00197599	0.0151332
MEF2A_0_A	10	66	0.00214416	0.0162233
HXA9_0_B	6	27	0.00230385	0.0170782
OLIG2_1_B	13	101	0.00231839	0.0170782
SUH_0_A	25	258	0.00233874	0.0170782
IRF2_0_A	12	90	0.0024927	0.0179933
REST_0_A	17	152	0.00256848	0.0183296
HAND1_0_D	18	168	0.00312941	0.0220817
PPARG_1_A	11	81	0.00320513	0.0223647
SOX2_1_A	10	70	0.00333946	0.0230459
FOXQ1_0_C	8	49	0.00362152	0.0247208
PO5F1_0_A	7	39	0.00369344	0.0249407
ZN410_0_D	5	21	0.003887	0.0259685
SMCA1_0_C	12	96	0.00426977	0.0282254
ZN449_0_C	21	215	0.00453445	0.0296628
RFX4_0_D	21	216	0.00478141	0.030956
BATF_1_A	15	136	0.0050614	0.0323789
HNF4G_0_B	11	86	0.00510431	0.0323789
NFAC3_0_B	11	87	0.00557342	0.0350011
HBP1_0_D	6	32	0.00564409	0.035094
FOXP2_0_C	9	64	0.00582403	0.0355096
GRHL1_0_D	9	64	0.00582403	0.0355096
ZN586_0_C	17	166	0.0062966	0.0380218
MEF2C_0_A	9	65	0.00645353	0.0385983
ATOH1_0_B	13	114	0.00660238	0.039116
ZBT7B_0_D	40	508	0.00698053	0.0409699
TBX20_0_D	14	128	0.00711779	0.0413075
RFX3_0_B	18	182	0.0071916	0.0413075
SMAD3_0_B	20	210	0.0072354	0.0413075
COT2_0_A	12	103	0.00749312	0.0423935
SRF_0_A	6	34	0.00766522	0.04298
HXD10_0_D	5	25	0.00853431	0.0474091
STAT6_0_B	12	105	0.00869803	0.0474091
RFX1_1_B	34	422	0.00872461	0.0474091
ASCL2_0_D	13	118	0.0087571	0.0474091
NFAC1_1_B	7	46	0.00936484	0.0494212
ZN490_0_C	7	46	0.00936484	0.0494212
ZN713_0_D	7	46	0.00936484	0.0494212
STF1_0_B	13	120	0.0100233	0.0516032
NR4A3_0_D	12	107	0.0100488	0.0516032
MYNN_0_D	6	36	0.010161	0.0516032
NR1H3_1_B	8	58	0.0101868	0.0516032
RFX2_1_A	42	552	0.0101892	0.0516032
ETV4_0_B	20	219	0.0112177	0.0563577
FOXA1_0_A	9	71	0.0113901	0.0567698
FOXD3_0_D	11	96	0.0114862	0.056798
ZIM3_0_C	10	84	0.0120695	0.0589745
P73_0_A	15	150	0.0121142	0.0589745
NR6A1_0_B	4	18	0.0125666	0.0607061
SOX18_0_D	10	85	0.0130565	0.0625914
MEF2D_0_A	8	61	0.0136487	0.0649348
HNF1A_0_C	5	28	0.0138732	0.0655065
RARB_0_D	17	181	0.0142413	0.0667428
PRGR_1_A	9	74	0.0147203	0.0681394
NKX28_0_C	6	39	0.0149103	0.0681394
FOXD1_0_D	8	62	0.0149733	0.0681394
IRF1_0_A	8	62	0.0149733	0.0681394
RORA_0_C	10	87	0.0152105	0.0685035
DBP_0_B	4	19	0.0152715	0.0685035
HXC9_0_C	5	29	0.016059	0.0710216
PITX2_0_D	5	29	0.016059	0.0710216
MCR_0_D	7	51	0.0161801	0.0710565
REL_0_B	11	101	0.0163747	0.0714121
PO4F2_0_D	3	11	0.0170732	0.0739448
COT2_1_A	15	157	0.0177486	0.0763433
FOXF1_0_D	6	41	0.018819	0.0802911
SOX17_0_C	10	90	0.0189221	0.0802911
GCM1_0_D	10	91	0.0202954	0.0855403
ERR2_0_A	5	31	0.0210908	0.0877155
NDF2_0_B	5	31	0.0210908	0.0877155
TBX2_0_D	12	119	0.0218389	0.0902291
NR4A2_0_C	8	67	0.0230195	0.0938715
TEAD3_0_D	8	67	0.0230195	0.0938715
ERR1_0_A	7	55	0.0237158	0.0954225
BRAC_1_B	5	32	0.0239513	0.0954225
OZF_0_C	5	32	0.0239513	0.0954225
OLIG2_0_B	15	163	0.0240076	0.0954225
BATF3_0_B	8	68	0.0249343	0.0984828
STAT3_0_A	18	208	0.0252177	0.0987181
HXC6_0_D	4	22	0.0254655	0.0987181
HXD11_0_D	4	22	0.0254655	0.0987181
FOXA2_0_A	8	69	0.0269577	0.102334
FOXA3_0_B	8	69	0.0269577	0.102334
MAFG_0_A	5	33	0.02705	0.102334
NR2E3_0_C	5	33	0.02705	0.102334
ZNF41_0_C	12	124	0.0289873	0.109006
RORG_0_C	11	111	0.0305789	0.112962
TF7L1_0_B	11	111	0.0305789	0.112962
ZN680_0_C	11	111	0.0305789	0.112962
AP2A_0_A	19	228	0.0308224	0.113196
LYL1_0_A	15	169	0.0317864	0.116057
TBX19_0_D	3	14	0.0335189	0.121675
TF7L2_0_A	7	60	0.0361366	0.129854
NFAC1_0_B	8	73	0.0361853	0.129854
ISL2_0_D	5	36	0.0378247	0.134203
TEF_0_D	5	36	0.0378247	0.134203
THB_1_D	8	74	0.0387871	0.135867
DDIT3_0_D	4	25	0.0389427	0.135867
ERR3_0_B	4	25	0.0389427	0.135867
ZIC2_0_D	15	174	0.0395588	0.137254
NFKB2_0_B	9	88	0.0400976	0.138359
MEIS3_0_D	6	49	0.0412738	0.140869
TWST1_0_A	6	49	0.0412738	0.140869
ZBT18_0_C	12	131	0.0416364	0.141339
ESR1_0_A	13	146	0.0424751	0.14341
P63_0_A	13	147	0.0444613	0.149314
SIX2_0_A	11	119	0.0470197	0.157066
FOXO3_0_B	7	64	0.0487013	0.16097
ZNF85_1_C	7	64	0.0487013	0.16097
RFX5_1_A	23	305	0.0505498	0.166206
CEBPE_0_A	5	39	0.0508885	0.166448
STAT1_0_A	19	244	0.0545188	0.177398
NKX61_0_B	3	17	0.0557855	0.178742
SOX1_0_D	3	17	0.0557855	0.178742
HMX3_0_D	4	28	0.0557857	0.178742
PTF1A_1_B	12	138	0.057697	0.183927
SNAI2_0_A	8	81	0.0605027	0.191897
FOXJ2_0_C	4	29	0.0621419	0.196106
SNAI1_0_C	4	30	0.0688619	0.216226
NR1H4_0_B	14	173	0.0696204	0.217521
ZN549_0_C	11	128	0.0717126	0.222948
IKZF1_0_C	16	206	0.0740829	0.229183
MEIS1_0_A	4	31	0.0759391	0.233773
NR5A2_0_B	7	71	0.0766676	0.234865
FOXF2_0_D	5	44	0.0778253	0.237254
P73_1_A	13	161	0.0792704	0.240492
HSF1_1_A	6	58	0.0810476	0.243531
ZN384_0_C	6	58	0.0810476	0.243531
NFIL3_0_D	3	20	0.0834105	0.249437
FOXC1_0_C	7	73	0.0860788	0.256197
HIC1_0_C	9	103	0.0894969	0.265113
HNF4A_0_A	7	74	0.0910197	0.266195
THA_1_D	7	74	0.0910197	0.266195
ISL1_0_A	4	33	0.0911336	0.266195
P53_0_A	8	89	0.0931348	0.269214
SIX1_0_A	10	119	0.0932133	0.269214
TFE2_0_A	9	104	0.0936865	0.269214
IRF4_0_A	12	150	0.093882	0.269214
ZN341_1_C	13	166	0.0950203	0.27124
RARG_1_B	10	120	0.0971938	0.276189
STAT4_0_A	16	216	0.101612	0.287444
GLIS2_0_D	8	91	0.102606	0.287663
NKX21_0_A	8	91	0.102606	0.287663
ZNF8_0_C	3	22	0.104467	0.291578
ZN418_0_C	13	169	0.105328	0.291728
SOX10_1_A	10	122	0.105449	0.291728
DLX5_0_D	2	11	0.109493	0.301587
ZNF18_0_C	7	78	0.112325	0.308036
ATF2_0_B	21	303	0.115098	0.313427
TF2LX_0_D	3	23	0.115699	0.313427
AP2C_0_A	22	320	0.115788	0.313427
PPARA_0_B	10	125	0.118563	0.319559
MEIS1_1_B	11	141	0.119766	0.320056
ZN708_0_C	11	141	0.119766	0.320056
TFCP2_0_D	18	256	0.123964	0.32987
ZN250_0_C	5	51	0.125933	0.333695
CDC5L_0_D	2	12	0.127013	0.333742
NKX62_0_D	2	12	0.127013	0.333742
CEBPB_0_A	8	96	0.128516	0.336284
ZN418_1_D	9	112	0.131196	0.341872
BC11A_0_A	10	128	0.132535	0.343935
PBX3_1_A	21	311	0.138506	0.357949
ASCL1_0_A	9	114	0.141648	0.363935
PAX8_0_D	16	228	0.141981	0.363935
SMAD1_0_D	6	68	0.143355	0.365963
MIXL1_0_D	2	13	0.145129	0.367504
TBX4_0_D	2	13	0.145129	0.367504
PBX1_0_A	14	196	0.146529	0.369558
GSX1_0_D	1	3	0.148487	0.371512
LHX4_0_D	1	3	0.148487	0.371512
GLIS3_0_D	6	69	0.150542	0.373678
ZKSC3_0_D	6	69	0.150542	0.373678
ZN322_0_B	23	350	0.153601	0.379769
ZN528_0_C	9	117	0.15809	0.389335
ESR1_1_A	11	150	0.161476	0.396121
GLI1_0_D	10	134	0.162955	0.39712
HNF1B_1_A	2	14	0.163731	0.39712
MNX1_0_D	4	41	0.164212	0.39712
BHE40_0_A	15	217	0.164413	0.39712
E2F8_0_D	13	184	0.166287	0.399964
FOXP1_0_A	5	56	0.166864	0.399964
STAT2_0_A	6	72	0.173029	0.413163
NKX31_0_C	4	42	0.174521	0.415148
RARG_0_B	8	104	0.176178	0.415939
TBX21_0_A	8	104	0.176178	0.415939
HNF1B_0_A	3	28	0.177649	0.417841
ITF2_0_C	8	105	0.182627	0.426569
OVOL1_0_C	2	15	0.182718	0.426569
MYBB_0_D	4	43	0.185044	0.430398
RXRA_1_A	9	122	0.187409	0.434291
COT1_0_C	13	189	0.189888	0.438418
NKX22_0_D	11	156	0.192792	0.44198
VSX2_0_D	1	4	0.192911	0.44198
HTF4_0_A	9	123	0.193542	0.44198
ZN554_0_C	53	898	0.195653	0.445181
STAT1_1_A	6	75	0.196792	0.446158
RX_0_D	2	16	0.202001	0.455325
MYOG_0_B	10	141	0.202286	0.455325
FIGLA_0_D	3	30	0.204545	0.457133
FOXH1_0_A	3	30	0.204545	0.457133
NR1H4_1_B	4	45	0.206672	0.458621
OTX2_0_A	4	45	0.206672	0.458621
ZBT48_0_C	12	176	0.209881	0.464103
NR1D1_0_B	10	144	0.220274	0.485375
ETV3_0_D	5	62	0.221747	0.486913
ETV2_0_B	27	442	0.226026	0.494579
BCL6B_0_D	4	47	0.228978	0.496939
SRBP1_0_A	8	112	0.230405	0.496939
BRAC_0_A	5	63	0.231386	0.496939
LEF1_0_A	5	63	0.231386	0.496939
NR1H2_0_D	3	32	0.232286	0.496939
ZEP1_0_D	11	163	0.232435	0.496939
GSX2_0_D	1	5	0.235017	0.496939
HOMEZ_0_D	1	5	0.235017	0.496939
NOTO_0_D	1	5	0.235017	0.496939
PO6F2_0_D	1	5	0.235017	0.496939
HXC8_0_D	4	48	0.240348	0.501422
MAX_0_A	4	48	0.240348	0.501422
NR2C1_0_C	4	48	0.240348	0.501422
HXD3_0_D	2	18	0.24113	0.501422
HXD8_0_D	2	18	0.24113	0.501422
STA5B_0_A	7	97	0.242847	0.502402
NR2F6_0_D	8	114	0.244809	0.502402
BMAL1_0_A	9	131	0.245443	0.502402
CUX1_0_C	3	33	0.246401	0.502402
NR2E1_0_D	3	33	0.246401	0.502402
SOX8_0_D	3	33	0.246401	0.502402
IRX2_0_D	16	253	0.249636	0.507351
RFX5_0_A	17	271	0.251506	0.509502
PRDM6_0_C	3	34	0.260643	0.525011
NKX32_0_C	2	19	0.260834	0.525011
PRD14_0_A	3	35	0.274986	0.551729
ZN768_0_C	10	153	0.277615	0.554037
BARH2_0_D	2	20	0.280547	0.554037
HXC12_0_D	2	20	0.280547	0.554037
LHX2_0_A	2	20	0.280547	0.554037
PITX3_0_D	2	20	0.280547	0.554037
HLTF_0_D	9	137	0.287127	0.565253
VENTX_0_D	2	21	0.300216	0.58709
ZN547_0_C	9	139	0.301428	0.58709
RHXF1_0_D	5	70	0.30162	0.58709
ZN331_0_C	12	192	0.301959	0.58709
CR3L1_0_D	5	71	0.311941	0.595183
EOMES_0_D	5	71	0.311941	0.595183
VDR_0_A	5	71	0.311941	0.595183
FOXD2_0_D	1	7	0.312756	0.595183
HMX1_0_D	1	7	0.312756	0.595183
ONEC3_0_D	1	7	0.312756	0.595183
PO3F3_0_D	1	7	0.312756	0.595183
DPRX_0_D	3	38	0.318374	0.601284
GSC_0_D	2	22	0.319791	0.601284
HMX2_0_D	2	22	0.319791	0.601284
PIT1_0_C	2	22	0.319791	0.601284
IRF9_0_C	4	55	0.322663	0.604873
HSF1_0_A	3	39	0.332881	0.622171
GATA1_0_A	4	56	0.334648	0.623616
P63_1_A	6	91	0.338561	0.626575
HES7_0_D	12	198	0.339042	0.626575
PO3F1_0_C	2	23	0.339228	0.626575
IRF8_0_B	7	109	0.342061	0.629954
ZFP28_0_C	3	40	0.347374	0.637869
MSX1_0_D	1	8	0.348611	0.638272
SOX9_1_B	15	255	0.354083	0.646408
NR1H3_0_B	6	93	0.357289	0.65037
RARA_2_A	5	76	0.364065	0.658884
TF65_0_A	5	76	0.364065	0.658884
CEBPA_0_A	6	94	0.36668	0.66171
TCF7_0_A	4	59	0.370661	0.666978
ZN524_0_D	11	185	0.372192	0.667818
TBX3_0_C	10	168	0.380699	0.680651
PO4F3_0_D	1	9	0.382595	0.680651
PO5F1_1_A	1	9	0.382595	0.680651
ZN589_0_D	8	132	0.383855	0.680962
LHX6_0_D	13	224	0.387138	0.684853
ARNT_0_B	8	133	0.391838	0.689833
ELF3_0_A	13	225	0.393249	0.689833
THA_0_C	13	225	0.393249	0.689833
ELK3_0_D	23	411	0.395059	0.691078
KAISO_2_A	16	283	0.407039	0.710057
SPI1_0_A	9	154	0.412308	0.715796
BARX2_0_D	1	10	0.414807	0.715796
PAX4_0_D	1	10	0.414807	0.715796
HXC13_0_D	2	27	0.414888	0.715796
PITX1_0_D	4	63	0.418401	0.71988
KLF8_0_C	6	100	0.423048	0.723908
ZN816_1_C	6	100	0.423048	0.723908
TGIF2_0_D	2	28	0.433137	0.739158
MGAP_0_D	1	11	0.445338	0.75792
ESR2_0_A	14	253	0.449392	0.760696
PKNX1_0_B	14	253	0.449392	0.760696
AIRE_0_C	2	29	0.451075	0.761492
SRBP2_0_B	10	179	0.458274	0.77111
ATF3_0_A	11	198	0.459228	0.77111
ZN382_0_C	4	67	0.465244	0.779128
HXA7_0_D	2	30	0.468684	0.782803
RELB_0_C	8	143	0.471362	0.785186
PAX2_0_D	3	49	0.474342	0.78806
ZN667_0_C	16	296	0.478349	0.79262
GATA5_0_D	2	31	0.485951	0.800012
ZBT49_0_D	2	31	0.485951	0.800012
GSC2_0_D	9	164	0.486631	0.800012
PRDM1_0_A	9	166	0.501257	0.816247
P5F1B_0_D	1	13	0.501706	0.816247
PDX1_0_A	1	13	0.501706	0.816247
VAX2_0_D	1	13	0.501706	0.816247
HES5_0_D	6	109	0.505878	0.820908
EPAS1_0_B	5	90	0.508001	0.822228
SMAD2_0_A	8	148	0.510312	0.823845
MYOD1_0_A	10	187	0.51381	0.827366
SPZ1_0_D	12	226	0.516758	0.829985
PTF1A_0_B	17	323	0.520139	0.831164
Z324A_0_C	17	323	0.520139	0.831164
ZN282_0_D	4	72	0.521739	0.831604
ZBTB6_0_C	16	305	0.527009	0.832659
HXD13_0_D	1	14	0.527704	0.832659
LBX2_0_D	1	14	0.527704	0.832659
ONEC2_0_D	1	14	0.527704	0.832659
ID4_0_D	4	73	0.532697	0.83843
FOXO6_0_D	2	34	0.53558	0.840861
BHA15_0_B	8	152	0.540777	0.846903
CR3L2_0_D	7	133	0.544945	0.849195
SPIB_0_A	7	133	0.544945	0.849195
ZIC1_0_B	8	153	0.548278	0.852268
GMEB2_0_D	2	35	0.551374	0.852268
FOXB1_0_D	1	15	0.552346	0.852268
HXA10_0_C	1	15	0.552346	0.852268
CRX_0_B	2	36	0.566784	0.87083
MLXPL_0_D	6	116	0.567149	0.87083
PLAL1_0_D	4	77	0.575218	0.875402
ZN329_0_C	6	117	0.575601	0.875402
GATA4_0_A	1	16	0.575702	0.875402
GATA6_0_A	1	16	0.575702	0.875402
BPTF_0_D	2	37	0.581807	0.88073
CDX2_0_A	20	394	0.582011	0.88073
NR1I3_0_C	4	78	0.5855	0.88388
THB_0_C	8	159	0.592158	0.891787
GFI1B_0_A	4	79	0.595635	0.893913
HSF4_0_D	1	17	0.59784	0.893913
PO4F1_0_D	1	17	0.59784	0.893913
RXRG_0_B	3	59	0.600412	0.895627
RARG_2_D	15	300	0.603788	0.898527
CEBPD_0_C	5	101	0.611105	0.90481
BHE23_0_D	3	60	0.611874	0.90481
ZN436_0_C	11	222	0.612332	0.90481
ZFX_0_A	22	442	0.619906	0.913852
EHF_0_B	20	403	0.622472	0.914285
BRCA1_0_D	3	61	0.623112	0.914285
MYOD1_1_A	6	124	0.632311	0.925621
HXD9_0_D	1	19	0.638711	0.930651
TBR1_0_D	1	19	0.638711	0.930651
FLI1_1_A	12	248	0.646032	0.939139
FOXM1_0_A	3	64	0.655469	0.948467
P53_1_A	3	64	0.655469	0.948467
GATA3_0_A	1	20	0.657562	0.949308
PAX1_0_D	3	65	0.6658	0.957581
ATF6A_0_B	10	211	0.666342	0.957581
WT1_1_B	24	494	0.668699	0.958774
PATZ1_1_C	14	294	0.67428	0.964022
ZSC16_0_D	1	21	0.675429	0.964022
ZN134_0_C	14	295	0.679098	0.96706
MYC_0_A	3	67	0.685777	0.973273
GATA2_0_A	2	45	0.68811	0.973273
ZEB1_0_A	2	45	0.68811	0.973273
PPARG_0_A	7	153	0.691071	0.973529
HEY1_0_D	8	174	0.691666	0.973529
TFAP4_0_A	5	111	0.692942	0.973529
TAL1_0_A	3	68	0.695424	0.974836
NKX23_0_D	2	46	0.699705	0.978652
ZBT7A_0_A	4	91	0.705041	0.983923
HXD12_0_D	1	23	0.708416	0.986442
CLOCK_0_C	6	138	0.73125	1
ZNF41_1_C	3	72	0.731765	1
HMBX1_0_D	2	49	0.732348	1
ZN350_1_D	9	206	0.751939	1
ZN320_0_C	7	164	0.757044	1
ERG_0_A	17	377	0.763876	1
ARI5B_0_C	1	27	0.764674	1
NR1D1_1_D	1	27	0.764674	1
ZSCA4_0_D	1	27	0.764674	1
SPDEF_0_D	12	274	0.771232	1
XBP1_0_D	18	402	0.778458	1
MZF1_0_B	3	78	0.779746	1
ZN563_0_C	17	382	0.781525	1
ZN423_0_D	1	29	0.788592	1
SCRT2_0_D	2	55	0.788613	1
GATA1_1_A	1	30	0.799623	1
RFX1_0_B	31	679	0.800934	1
CREM_0_C	11	260	0.800954	1
NR1I2_0_C	3	82	0.807627	1
ARNT2_0_D	24	537	0.808336	1
HXA13_0_C	1	31	0.810079	1
ZN652_0_D	1	31	0.810079	1
HINFP_0_C	7	175	0.812216	1
MAFA_0_D	12	285	0.813714	1
RXRA_0_A	8	198	0.815414	1
BHE41_0_D	12	286	0.817267	1
GCM2_0_D	1	32	0.819989	1
PO2F2_0_A	1	32	0.819989	1
ZEP2_0_D	13	310	0.825371	1
MYBA_0_D	17	396	0.826019	1
GLI3_0_B	3	85	0.82653	1
ZN136_0_C	1	33	0.829382	1
CTCF_0_A	11	268	0.830401	1
GLIS1_0_D	2	61	0.834174	1
GLI2_0_D	2	62	0.840842	1
ZN816_0_C	4	113	0.846517	1
NFAT5_0_D	8	206	0.846928	1
ZN140_0_C	3	89	0.849239	1
EGR3_0_D	5	140	0.860073	1
GRHL2_0_A	3	94	0.873946	1
ZBTB4_0_D	14	349	0.874588	1
HXB13_0_A	1	40	0.882754	1
HEN1_0_C	12	309	0.885599	1
SCRT1_0_D	1	41	0.888872	1
USF1_0_A	13	334	0.891681	1
TFEB_0_C	6	173	0.892364	1
TBP_0_A	1	42	0.894671	1
USF2_0_A	13	340	0.904589	1
GFI1_0_C	2	75	0.907852	1
VDR_1_A	2	76	0.911724	1
RARA_0_A	8	230	0.916369	1
ZN134_1_C	4	132	0.917887	1
ZKSC1_0_B	1	47	0.919432	1
PAX6_0_C	2	80	0.925733	1
FOXI1_0_B	18	468	0.930567	1
SALL4_0_B	4	137	0.930886	1
MXI1_1_A	2	85	0.940301	1
ZN563_1_C	9	268	0.94234	1
INSM1_0_C	8	244	0.94278	1
NR0B1_0_D	5	169	0.943322	1
KAISO_1_A	2	87	0.94533	1
TFE3_0_B	8	247	0.947374	1
MTF1_0_C	8	249	0.950251	1
ETV5_0_C	4	148	0.95316	1
CEBPZ_0_D	31	780	0.954764	1
NOBOX_0_C	1	58	0.955321	1
MBD2_0_B	1	59	0.957653	1
ZIC4_0_D	6	205	0.959051	1
MXI1_0_A	5	180	0.960738	1
NKX25_0_B	3	127	0.964325	1
ZN335_0_A	15	433	0.966605	1
HESX1_0_D	9	289	0.967585	1
HES1_0_D	13	387	0.967837	1
NR2C2_0_B	3	130	0.968373	1
ETS1_0_A	27	712	0.968856	1
ZSC31_0_C	15	438	0.970314	1
ZFP42_0_A	17	486	0.970876	1
CREB5_0_D	2	106	0.976692	1
MLX_0_D	3	141	0.979797	1
ATF7_0_D	2	111	0.981455	1
MYCN_0_A	5	202	0.981773	1
CREB3_0_D	2	113	0.983082	1
ZN257_0_C	5	205	0.983634	1
PAX5_0_A	104	2432	0.98619	1
RREB1_0_D	1	81	0.986979	1
ATF1_0_B	5	213	0.98776	1
KAISO_0_A	4	184	0.987883	1
ZN264_0_C	1	84	0.988913	1
CTCFL_0_A	14	455	0.989523	1
JDP2_0_D	3	157	0.989643	1
E2F5_0_B	1	86	0.990041	1
ETS2_0_B	1	87	0.99056	1
CREB1_0_A	2	126	0.990739	1
PBX3_0_A	9	334	0.991542	1
HIF1A_0_C	1	90	0.991963	1
ATF2_2_C	2	131	0.992671	1
OSR2_0_C	18	582	0.994908	1
ZNF85_0_C	1	100	0.995298	1
SMCA5_0_C	2	142	0.995637	1
E4F1_0_D	1	102	0.995776	1
ZN770_1_C	31	912	0.996513	1
ZF64A_0_D	12	446	0.996868	1
MITF_0_A	6	286	0.997569	1
E2F2_0_B	2	156	0.997761	1
ZN214_0_C	1	120	0.998391	1
E2F6_0_A	3	201	0.998473	1
Z354A_0_C	1	121	0.998475	1
ZNF76_0_C	37	1100	0.998712	1
SPIC_0_D	2	176	0.999146	1
ZN260_0_C	2	177	0.999186	1
ELF5_0_A	5	284	0.999217	1
ZBTB4_1_D	2	179	0.999262	1
E2F4_1_A	8	380	0.999315	1
ZN143_0_A	41	1234	0.999448	1
FEV_0_B	14	558	0.999479	1
NFYC_0_A	23	796	0.9995	1
KLF13_0_D	18	685	0.99971	1
ETV1_0_A	19	712	0.999714	1
E2F3_0_A	21	779	0.99981	1
AP2B_0_B	5	323	0.999844	1
KLF5_0_A	37	1206	0.999889	1
NFYA_0_A	25	908	0.999905	1
THA11_0_B	33	1136	0.999948	1
ELK1_0_B	16	692	0.999958	1
NFYB_0_A	26	969	0.999964	1
AP2D_0_D	129	3416	0.999974	1
GABPA_0_A	23	901	0.999975	1
ZN263_1_A	1	198	0.999975	1
ELK4_0_A	13	627	0.99998	1
TFDP1_0_C	2	270	0.999992	1
ZFX_1_A	131	3530	0.999992	1
ELF1_0_A	23	940	0.999992	1
HEY2_0_D	24	970	0.999993	1
PURA_0_D	3	319	0.999994	1
E2F4_0_A	5	407	0.999996	1
TYY1_0_A	13	696	0.999998	1
ZSC22_0_C	53	1791	0.999999	1
KLF4_0_A	70	2233	0.999999	1
ZN219_0_D	15	806	1	1
ZBT17_0_A	16	842	1	1
EGR2_0_A	5	489	1	1
ELF2_0_C	20	994	1	1
TYY2_0_D	4	456	1	1
TAF1_0_A	7	603	1	1
ZN263_0_A	8	654	1	1
KLF14_0_D	32	1401	1	1
KLF6_0_A	23	1150	1	1
KLF12_0_C	19	1030	1	1
ZN281_0_A	13	840	1	1
EGR1_0_A	14	881	1	1
KLF9_0_C	16	999	1	1
EGR4_0_D	4	578	1	1
E2F7_0_B	7	721	1	1
MAZ_1_A	7	728	1	1
PLAG1_0_D	1	450	1	1
SP4_0_A	21	1238	1	1
ZN467_0_C	3	583	1	1
VEZF1_0_C	4	642	1	1
EGR2_1_A	6	733	1	1
PROX1_0_D	4	650	1	1
TBX1_0_D	5	697	1	1
KLF15_0_A	9	873	1	1
KLF1_0_A	20	1264	1	1
KLF3_0_B	24	1408	1	1
SP4_1_A	3	637	1	1
SP1_1_A	7	833	1	1
ZN148_0_D	3	657	1	1
ZN770_0_C	90	3318	1	1
KLF16_0_D	4	714	1	1
TBX15_0_D	9	952	1	1
ZN341_0_C	1	566	1	1
PATZ1_0_C	2	639	1	1
MAZ_0_A	4	804	1	1
SP2_1_B	44	2207	1	1
WT1_0_C	2	748	1	1
SP1_0_A	5	981	1	1
SP3_0_B	2	784	1	1

### Sheet: Table S3
Table S3: Significant differences in histone H3K27ac signal between GBM and DA (DESeq2 methods, padj < 0.05) where a c-Jun transcription factor is predicted to be bound in glioblastoma LN18 and LN229 cell lines.
chr	start	end	TF	BMO_score_LN18	BMO_score_LN229	width	baseMean	log2FoldChange	lfcSE	stat	pvalue	padj
chr5	139696965	139696975	JUN_0_A_TFBS	1.38735	1.77784	2523	145.775	0.974444	0.296245	3.28931	0.00100432	0.0451455
chr7	2758046	2758056	JUN_0_A_TFBS	2.1568	4.38246	2280	135.685	1.06061	0.261588	4.05451	5.0239e-05	0.0105426
chr7	2758077	2758087	JUN_0_A_TFBS	2.00349	4.61049	2280	135.685	1.06061	0.261588	4.05451	5.0239e-05	0.0105426

### Sheet: Table S4
Table S4: Characterization of WG12 grade II glioma cell lines; western blot and immunostaining antibodies and primers.
Antibodies for Western Blot and Immunostaining
Name		Cat. number	Source		Dilution
anti-β-Actin-peroxidase conjugated		A3854	Sigma-Aldrich		WB 1:30000
anti-CD44		AF3660	R&D Systems		WB 1:1000
anti-CHI3L1		AF2599	R&D Systems		WB 1:1000
anti-EGFR (clone D38B1)		4267	Cell Signaling		WB 1:1000
anti-GAPDH		MAB374	Millipore		WB 1:25000
anti-GFAP (clone 2E1)		556330	BD Pharmingen		IHC 1:500
					WB 1:1000
anti-rabbit HRP		PI-1000	Vector		WB 1:5000
anti-IDH1 R132H (clone H09)		DIA-H09	Dianova		IHC 1:100
					WB 1:500
anti-c-Jun (clone H-79)		sc-1694	Santa Cruz		WB 1:1000
anti-pS63 c-Jun (clone KM-1)		sc-822	Santa Cruz		WB 1:1000
anti-MAP2 (clone AP20)		1410	STEMCELL Technologies		IHC 1:200
					WB 1:1000
anti-mouse HRP		PI-2000	Vector		WB 1:5000
anti-NANOG (clone D73G4)		4903	Cell Signaling		WB 1:1000
anti-NESTIN (clone 196908)		MAB1259	R&D Systems		IHC 1:100
					WB 1:500
anti-OCT4 (clone C30A3)		2840	Cell Signaling		WB 1:1000
anti-OLIG2		ab9610	Millipore		IHC 1:500
					WB 1:4000
anti-PDGF-RA/CD140a		PA5-17623	ThermoFisher		WB 1:1000
anti-SOX2 (clone D6D9)		3579	Cell Signaling		IHC 1:300
					WB 1:1000
anti-STAT3 (clone 124H6)		9139	Cell Signaling		WB 1:1000
anti-phospho-STAT3 (clone M9C6)		4113	Cell Signaling		WB 1:1000
anti-TP53 (clone 80/p53)		610183	BD Pharmingen		WB 1:500
anti-β-TUBULIN beta III isoform		MAB1637	Millipore		IHC 1:500
(clone TU20)					WB 1:500
anti-Vimentin (clone D21H3)		5741	Cell Signaling		WB 1:1000
qPCR Primers
GFAP	TCCTGGAACAGCAAAACAAG			CAGCCTCAGGTTGGTTTCAT
TUBB3	GTACGTGCCTCGAGCCATTCT			CGTGTAGTGACCCTTGGCCC
SOX2	GGGGAAAGTAGTTTGCTGCC			CGCCGCCGATGATTGTTATT
OLIG2	TCGCATCCAGATTTTCGGGT			AAAAGGTCATCGGGCTCTGG
NESTIN	CAAGACTTCCCTCAGCTTTCAG			AGGTGTCTCAAGGGTAGCAG
18S	CGGACATCTAAGGGCATCAC			AACGAACGAGACTCTGGCAT
cJun	GCTGGAGCGCCTGATAATCCAGTC			CCTGCTCATCTGTCACGTTCTTG
SPP1	QT01008798, Qiagen
MS-PCR Primers
Methylated	TTTCGACGTTCGTAGGTTTTCGC			GCACTCTTCCGAAAACGAAACG
MGMT_MS-PCR
Unmethylated	TTTGTGTTTTGATGTTTGTAGGTTTTTGT			AACTCCACACTCTTCCAAAAACAAAACA
MGMT_MS-PCR
EMSA Primers
UPP1f	CTGCGACTCGAAGTGATGAGTCACTTCCCCTCCTCGGGCGAGC
UPP1fB biotin	CTGCGACTCGAAGTGATGAGTCACTTCCCCTCCTCGGGCGAGC
UPP1r	GCTCGCCCGAGGAGGGGAAGTGACTCATCACTTCGAGTCGCAG
UPP1fBMU biotin	CTG(5-Me-dC)GACT(5-Me-dC)GAAGTGATGAGTCACTTCCCCTCCTCGGGCGAGC
UPP1rMU	GCTCGCCCGAGGAGGGGAAGTGACTCATCACTT(5-Me-dC)GAGT(5-Me-dC)GCAG
UPP1fBMD biotin	CTGCGACTCGAAGTGATGAGTCACTTCCCCTCCT(5-Me-dC)GGG(5-Me-dC)GAGC
UPP1rMD	GCT(5-Me-dC)GCC(5-Me-dC)GAGGAGGGGAAGTGACTCATCACTTCGAGTCGCAG
UPP1fBMUD biotin	CTG(5-Me-dC)GACT(5-Me-dC)GAAGTGATGAGTCACTTCCCCTCCT(5-Me-dC)GGG(5-Me-dC)GAGC
UPP1rMUD	GCT(5-Me-dC)GCC(5-Me-dC)GAGGAGGGGAAGTGACTCATCACTT(5-Me-dC)GAGT(5-Me-dC)GCAG
Vimentinf biotin	CAGGGCGCGGTGAGTCACCGCCGGTGACTAAG
Vimetinr	CTTAGTCACCGGCGGTGACTCACCGCGCCCTG
